# Pancreatic progenitor epigenome maps prioritize type 2 diabetes risk genes with roles in development

**DOI:** 10.1101/2020.05.18.101071

**Authors:** Ryan J. Geusz, Allen Wang, Joshua Chiou, Joseph J. Lancman, Nichole Wetton, Samy Kefalopoulou, Jinzhao Wang, Yunjiang Qiu, Jian Yan, Anthony Aylward, Bing Ren, P Duc Si Dong, Kyle J. Gaulton, Maike Sander

## Abstract

Genetic variants associated with type 2 diabetes (T2D) risk affect gene regulation in metabolically relevant tissues, such as pancreatic islets. Here, we investigated contributions of regulatory programs active during pancreatic development to T2D risk. Generation of chromatin maps from developmental precursors throughout pancreatic differentiation of human embryonic stem cells (hESCs) identifies enrichment of T2D variants in pancreatic progenitor-specific stretch enhancers that are not active in islets. Genes associated with progenitor-specific stretch enhancers are predicted to regulate developmental processes, most notably tissue morphogenesis. Through gene editing in hESCs, we demonstrate that progenitor-specific enhancers harboring T2D-associated variants regulate cell polarity genes *LAMA1* and *CRB2*. Knockdown of *lama1* or *crb2* in zebrafish embryos causes a defect in pancreas morphogenesis and impairs islet cell development. Together, our findings reveal that a subset of T2D risk variants specifically affects pancreatic developmental programs, suggesting that dysregulation of developmental processes can predispose to T2D.
