## Supplementary material for "Pancreatic progenitor epigenome maps prioritize type 2 diabetes risk genes with roles in development": Source data Figure 5

### Sheet: 1
Figure 5 – source data 1: Genes downregulated in ∆CRB2Enh PP2 stage cells compared to control cells (p adj. < .05).
chr	start	end	Gene ID	Log2-fold Change	p-value	adj. p-value
chr22	23605323	23606541	FBXW4P1|FBXW4P1-001|ENSG00000230701.1|ENST00000426721.1|pseudogene	-1.02852	1.00717e-05	0.0156043
chr11	63057419	63079237	SLC22A10|SLC22A10-202|ENSG00000184999.7|ENST00000544661.1|protein_coding	-1.03043	1.0021e-05	0.0156043
chr9	126131058	126142603	CRB2|CRB2-002|ENSG00000148204.7|ENST00000460253.1|protein_coding	-2.07062	1.03074e-06	0.00351327
chr13	21893295	21895005	GRK6P1|GRK6P1-001|ENSG00000215571.4|ENST00000400595.3|pseudogene	-1.10242	1.99343e-06	0.00509133
chr12	46931285	47046333	RP11-446N19.1|RP11-446N19.1-001|ENSG00000272369.1|ENST00000607353.1|lincRNA	-1.48387	1.49023e-07	0.00084663
chr16	28548606	28550495	NUPR1|NUPR1-001|ENSG00000176046.7|ENST00000324873.6|protein_coding	-1.07432	3.28066e-06	0.00623542
chr16	30721858	30721986	SNORA30|SNORA30-201|ENSG00000206755.1|ENST00000384028.1|snoRNA	-1.13625	6.96128e-07	0.00263639
chr1	209602165	209605890	MIR205HG|MIR205HG-001|ENSG00000230937.5|ENST00000433108.1|lincRNA	-1.59267	7.99691e-12	1.36287e-07
chr3	108262214	108262722	RP11-381E24.1|RP11-381E24.1-001|ENSG00000241634.1|ENST00000489433.1|pseudogene	-1.89304	1.26886e-05	0.0172997
chr14	50096009	50096608	RP11-649E7.7|RP11-649E7.7-001|ENSG00000258450.1|ENST00000556657.1|sense_intronic	-1.08199	2.88532e-06	0.00621898
chr11	66115421	66131231	RP11-867G23.8|RP11-867G23.8-001|ENSG00000255468.2|ENST00000531602.1|protein_coding	-1.98687	3.29287e-06	0.00623542
chr5	151040657	151066726	SPARC|SPARC-001|ENSG00000113140.6|ENST00000231061.4|protein_coding	-1.62702	1.73872e-07	0.00084663
chr14	21860309	21860412	SNORD9|SNORD9-201|ENSG00000199436.1|ENST00000362566.1|snoRNA	-1.08232	2.0912e-06	0.00509133
chr11	1244296	1283402	MUC5B|MUC5B-002|ENSG00000117983.13|ENST00000529681.1|protein_coding	-1.07208	2.91928e-06	0.00621898
chr2	21222185	21223789	RP11-116D2.1|RP11-116D2.1-001|ENSG00000261012.2|ENST00000567376.2|lincRNA	-1.19417	1.51746e-07	0.00084663
chr9	139632619	139642905	LCN6|LCN6-001|ENSG00000204003.4|ENST00000435202.1|protein_coding	-1.368	3.59005e-05	0.0437024
chr4	110749150	110765760	RRH|RRH-001|ENSG00000180245.4|ENST00000317735.4|protein_coding	-1.06998	4.57945e-06	0.00821529
chr6	127439749	127518441	RSPO3|RSPO3-003|ENSG00000146374.9|ENST00000356698.4|protein_coding	-1.84644	1.98937e-05	0.025114
chr7	155592680	155604967	SHH|SHH-001|ENSG00000164690.3|ENST00000297261.2|protein_coding	-2.79642	5.23615e-11	5.94914e-07
chr10	119301955	119309056	EMX2|EMX2-001|ENSG00000170370.10|ENST00000553456.3|protein_coding	-1.61946	2.57342e-12	8.77152e-08
chr19	42932685	42947004	CXCL17|CXCL17-002|ENSG00000189377.4|ENST00000341918.4|protein_coding	-1.12261	1.21059e-06	0.00375119
chr2	241625751	241629831	AC011298.2|AC011298.2-001|ENSG00000219159.3|ENST00000407635.2|lincRNA	-1.02475	1.1477e-05	0.0162997
chr6	134749378	134841723	RP11-557H15.3|RP11-557H15.3-001|ENSG00000231971.1|ENST00000417483.1|lincRNA	-1.09346	1.96623e-06	0.00509133
chr10	709498	712562	RP11-809C18.5|RP11-809C18.5-001|ENSG00000242357.1|ENST00000443662.1|sense_overlapping	-1.15208	5.46051e-07	0.00232652
chr11	66330934	66336067	CTSF|CTSF-001|ENSG00000174080.6|ENST00000310325.5|protein_coding	-1.34331	1.55972e-05	0.0204473
chrX	118892576	118894164	SOWAHD|SOWAHD-001|ENSG00000187808.3|ENST00000343905.3|protein_coding	-1.84092	1.53999e-07	0.00084663
chr16	56659710	56661024	MT1E|MT1E-002|ENSG00000169715.10|ENST00000330439.6|protein_coding	-1.90271	1.13064e-05	0.0162997
chr1	156549519	156556562	TTC24|TTC24-201|ENSG00000187862.7|ENST00000368236.3|protein_coding	-1.05827	5.71952e-06	0.00974749
